# Xeno amino acid alphabets form peptides with familiar secondary structure

**DOI:** 10.64898/2026.01.28.701962

**Authors:** Sean M. Brown, Tadeáš Kalvoda, Robin Kryštůfek, Ján Michael Kormaník, Mikhail Makarov, Václav Verner, Rozálie Hexnerová, Pavel Srb, Erik Andris, Lucie Bednárová, Markéta Pazderková, Martin Lepšík, Jan Řezáč, Jan Konvalinka, Václav Veverka, Lubomír Rulíšek, Stephen Freeland, Klára Hlouchová

## Abstract

The central dogma of molecular biology describes how genetic information stored in nucleic acids guides the formation of structured proteins from a single molecular alphabet of twenty amino acids (C20)^1,2^. The extent to which C20 is uniquely capable of forming structural polymers remains a fundamental open question. Here we demonstrate that peptides built from other, “xeno” amino acid alphabets can adopt protein-like secondary structural motifs. Having designed two different xeno alphabets, with them we constructed both combinatorial random sequence libraries and specific, designed 25-mer sequences. We report sequence-dependent structural motifs that result according to circular dichroism, infrared spectroscopy and nuclear magnetic resonance interpreted by molecular dynamics simulations, supported by extensive quantum mechanical calculations. This evidence, including a solution-phase NMR-resolved helical motif, demonstrates that the potential for amino acids to form structure bearing sequences is not unique to life’s alphabet, and thereby reveals a previously unexplored sequence-structure space. Results inform the search for extraterrestrial life, lay foundations for incorporating novel synthetic functional groups and heteroatoms into structure-bearing alphabets, and provide the first truly independent data with which to test and improve all that has been learned about protein folding from the study of life’s 20 side chains.
