## Supplementary material for "Xeno amino acid alphabets form peptides with familiar secondary structure": SI_: SI_Sequences.xlsx

### Sheet: LCMS Confirmed Peptides
	#	seq	alphabet	type	motif	design	in set #	avg MW
	1	phffcGfGpfchcvGcvhhfGpfhs	1	control	pppnppnppggpngppppnppnppp	pattern	7	3215.2
	3	ebbcbhGhbscGcechbGhhbcfch	1	control	pppnppnppggpngppppnppnppp	graft	6	2927.3
	7	ehbyfbbcceyfcpfbfchfhhsccv	1	control	ppnppnpppnppnpppnppnpppnpp	graft	4	3570.8
	9	ppsfhGpsecfvhhGfGGGfhhfseh	1	control	pppnpnpggpnpnpgpggppnppnpp	pattern	1	3118.3
	12	pcGhfchfhbhbfcscGGcGvGyeGh	1	control	pppnpnpggpnpnpgpggppnppnpp	graft	10	3056.2
	16	vhbcbbhhpyvhbbbfhfvsbcG	1	control	ppnpnpnpnpnpnpnpnpnpnpp	graft	2	2586.9
	17	spyffGfvfhfGbhcyhGppeGbyGh	1	control	pnpnpggpnpnpgggpnpnpggpnpn	pattern	4	3122.2
	18	pchfGfeychpGhGeyecfGGGhGyf	1	control	pnpnpggpnpnpgggpnpnpggpnpn	pattern	8	3174.4
	19	pfcGybGGvGccbcccGGsGhyeehp	1	control	pnpnpggpnpnpgggpnpnpggpnpn	graft	4	2978.4
	21	smnsnadnsadsaGGnsaanGtndv	2	control	pppnppnppggpngppppnppnppp	pattern	5	3277.2
	22	nlamsGnvnaaaavnGnaaGadabG	2	control	pppnppnppggpngppppnppnppp	pattern	3	3348.1
	23	aaantGamadamdtsasGannGlan	2	control	pppnppnppggpngppppnppnppp	graft	1	3533.1
	24	aamnGnatGGtndanatassdmdst	2	control	pppnppnppggpngppppnppnppp	graft	7	3389.1
	27	nnnvnvanatmnlamtaannadlssa	2	control	ppnppnpppnppnpppnppnpppnpp	graft	4	3738.6
	29	sGvnaasaavGmaGnGlaanlaaadG	2	control	pppnpnpggpnpnpgpggppnppnpp	pattern	4	3423.1
	30	aGsasslmGGanndGtsGmaaaddnn	2	control	pppnpnpggpnpnpgpggppnppnpp	pattern	2	3372.1
	31	nsaanGmlavvbaaGGGnbnlnGtns	2	control	pppnpnpggpnpnpgpggppnppnpp	graft	1	3112.1
	36	nnaGGlvnaGGnGtGdGsbdntsvlm	2	control	pnpnpggpnpnpgggpnpnpggpnpn	graft	4	2909
	37	fscvhhpfcGGGpGchfhvchpfff	1	designed	pppnppnppggpngppppnppnppp	pattern	7	3215.2
	39	bhcvfcpbsGGfvGhhfcbhcvbch	1	designed	pppnppnppggpngppppnppnppp	graft	10	2971.2
	41	bhcbhcbbcGGfeGsccfbbcvbcc	1	designed	pppnppnppggpngppppnppnppp	graft	8	3007.3
	45	ffyhspcfcvssyccsvhhphhcyff	1	designed	ppnppnpppnppnpppnppnpppnpp	pattern	3	3558.7
	49	shfpfehGGfehpfGhGGssphhvcf	1	designed	pppnpnpggpnpnpgpggppnppnpp	pattern	1	3118.3
	52	fssvhyfGGhphvfGfGGchvfcphh	1	designed	pppnpnpggpnpnpgpggppnppnpp	graft	1	3098.1
	53	fhhpcycGGcbbvcGhGGfcGshefh	1	designed	pppnpnpggpnpnpgpggppnppnpp	graft	10	3056.2
	54	fhhvhyfGGsecphGhGGccbcsess	1	designed	pppnpnpggpnpnpgpggppnppnpp	graft	3	3022.3
	57	ssvspbycyfehpcyfpsphvhs	1	designed	ppnpnpnpnpnpnpnpnpnpnpp	pattern	3	2889.2
	60	hsehpGvhysvGpbyfvhesvff	1	designed	ppnpnpnpnpnpnpnpnpnpnpp	graft	3	2729
	61	fvhphGGhpfyhGGbcpsyfGbfyfe	1	designed	pnpnpggpnpnpgggpnpnpggpnpn	pattern	4	3122.2
	63	cGfefGGsyhpfGGGcvcvhGGhycv	1	designed	pnpnpggpnpnpgggpnpnpggpnpn	pattern	5	2944.1
	64	cbbecGGcyhefGGGcphycGGcpsv	1	designed	pnpnpggpnpnpgggpnpnpggpnpn	graft	4	2978.4
	66	cbbefGGcysycGGGcbbehGGcefy	1	designed	pnpnpggpnpnpgggpnpnpggpnpn	graft	9	2984.3
	67	asadsavnnGGndGassndnsmant	2	designed	pppnppnppggpngppppnppnppp	pattern	5	3277.2
	68	annlanvaaGGndGtansvnavssn	2	designed	pppnppnppggpngppppnppnppp	graft	8	3208.2
	69	asnvaadnnGGavGanbalanmGaa	2	designed	pppnppnppggpngppppnppnppp	pattern	3	3348.1
	70	aanmandsaGGalGaaandttmasn	2	designed	pppnppnppggpngppppnppnppp	graft	1	3533.1
	71	snadttmaaGGsmGnansdaadttn	2	designed	pppnppnppggpngppppnppnppp	graft	7	3389.1
	72	anamandttGGavGasnnlasmssn	2	designed	pppnppnppggpngppppnppnppp	graft	3	3300.1
	78	aGdaavasambndttndstdsanlas	2	designed	ppnppnpppnppnpppnppnpppnpp	graft	7	3567.4
	79	aasladnGGalavaGaGGnavsaman	2	designed	pppnpnpggpnpnpgpggppnppnpp	pattern	4	3423.1
	80	tsndnmsGGadndsGsGGaalnamaa	2	designed	pppnpnpggpnpnpgpggppnppnpp	pattern	2	3372.1
	89	ntbntbtblntblamavnlbmna	2	designed	ppnpnpnpnpnpnpnpnpnpnpp	graft	2	2930.1
	92	nvaGaGGsladaGGGndadsGGnlnm	2	designed	pnpnpggpnpnpgggpnpnpggpnpn	pattern	5	3086
	95	ntbmaGGndnlaGGGalsdnGGsmnd	2	designed	pnpnpggpnpnpgggpnpnpggpnpn	graft	6	3105.1
		sequences denoted in green are the seven peptides described in more detail in the main text of the paper.

### Sheet: Synthesized Peptides
	#	seq	alphabet	type	motif	design	in set #	avg MW
	1	phffcGfGpfchcvGcvhhfGpfhs	1	control	pppnppnppggpngppppnppnppp	pattern	7	3215.2
	2	GvGccshsyhfcchschycsfvGef	1	control	pppnppnppggpngppppnppnppp	pattern	2	3175.3
	3	ebbcbhGhbscGcechbGhhbcfch	1	control	pppnppnppggpngppppnppnppp	graft	6	2927.3
	4	cffbcbbcecvbcbhGcGbhcbscG	1	control	pppnppnppggpngppppnppnppp	graft	8	3007.3
	5	sfcsfchshyfephscffeecyfsyc	1	control	ppnppnpppnppnpppnppnpppnpp	pattern	1	3720.9
	6	ccvvyfhfhyhpfcchfpeffcfbss	1	control	ppnppnpppnppnpppnppnpppnpp	pattern	2	3692.8
	7	ehbyfbbcceyfcpfbfchfhhsccv	1	control	ppnppnpppnppnpppnppnpppnpp	graft	4	3570.8
	8	ceGpcsccyfhbbcfcfsscbfpbpc	1	control	ppnppnpppnppnpppnppnpppnpp	graft	2	3496.8
	9	ppsfhGpsecfvhhGfGGGfhhfseh	1	control	pppnpnpggpnpnpgpggppnppnpp	pattern	1	3118.3
	10	cevffGGffyfcGfpsGpfGschGhp	1	control	pppnpnpggpnpnpgpggppnppnpp	pattern	2	3286.2
	11	cspffffvhhvhhhGGGyGfpscvGh	1	control	pppnpnpggpnpnpgpggppnppnpp	graft	1	3098.1
	12	pcGhfchfhbhbfcscGGcGvGyeGh	1	control	pppnpnpggpnpnpgpggppnppnpp	graft	10	3056.2
	13	fecfeychcscyhybhfcvveey	1	control	ppnpnpnpnpnpnpnpnpnpnpp	pattern	5	3219.6
	14	bbbbbcbvcfvhcehvvcbhcch	1	control	ppnpnpnpnpnpnpnpnpnpnpp	graft	5	2761.2
	15	cbbfbfbvsycvcvfbbbhcyhv	1	control	ppnpnpnpnpnpnpnpnpnpnpp	graft	4	2797
	16	vhbcbbhhpyvhbbbfhfvsbcG	1	control	ppnpnpnpnpnpnpnpnpnpnpp	graft	2	2586.9
	17	spyffGfvfhfGbhcyhGppeGbyGh	1	control	pnpnpggpnpnpgggpnpnpggpnpn	pattern	4	3122.2
	18	pchfGfeychpGhGeyecfGGGhGyf	1	control	pnpnpggpnpnpgggpnpnpggpnpn	pattern	8	3174.4
	19	pfcGybGGvGccbcccGGsGhyeehp	1	control	pnpnpggpnpnpgggpnpnpggpnpn	graft	4	2978.4
	20	eGvGpsGcvcGvGcGbbGcbbybbcc	1	control	pnpnpggpnpnpgggpnpnpggpnpn	graft	5	2700.1
	21	smnsnadnsadsaGGnsaanGtndv	2	control	pppnppnppggpngppppnppnppp	pattern	5	3277.2
	22	nlamsGnvnaaaavnGnaaGadabG	2	control	pppnppnppggpngppppnppnppp	pattern	3	3348.1
	23	aaantGamadamdtsasGannGlan	2	control	pppnppnppggpngppppnppnppp	graft	1	3533.1
	24	aamnGnatGGtndanatassdmdst	2	control	pppnppnppggpngppppnppnppp	graft	7	3389.1
	25	ndalnnsanasastasndnnvnvnvl	2	control	ppnppnpppnppnpppnppnpppnpp	pattern	7	3519.6
	26	annaadsnmvdsndnnnsbsnnllan	2	control	ppnppnpppnppnpppnppnpppnpp	pattern	8	3596.7
	27	nnnvnvanatmnlamtaannadlssa	2	control	ppnppnpppnppnpppnppnpppnpp	graft	4	3738.6
	28	saansdmasnnannanaldammanls	2	control	ppnppnpppnppnpppnppnpppnpp	graft	5	3879.6
	29	sGvnaasaavGmaGnGlaanlaaadG	2	control	pppnpnpggpnpnpgpggppnppnpp	pattern	4	3423.1
	30	aGsasslmGGanndGtsGmaaaddnn	2	control	pppnpnpggpnpnpgpggppnppnpp	pattern	2	3372.1
	31	nsaanGmlavvbaaGGGnbnlnGtns	2	control	pppnpnpggpnpnpgpggppnppnpp	graft	1	3112.1
	32	nbGnaGGnamallnaalnntGadbGt	2	control	pppnpnpggpnpnpgpggppnppnpp	graft	3	3270.2
	33	nmssnnlaannlvvdadllGndn	2	control	ppnpnpnpnpnpnpnpnpnpnpp	pattern	6	3092.3
	34	blnbnatlamtbnnmtvbnalbt	2	control	ppnpnpnpnpnpnpnpnpnpnpp	graft	2	2930.1
	35	tGnbvGlGlaamGGdaGalGnnannm	2	control	pnpnpggpnpnpgggpnpnpggpnpn	pattern	1	3147.1
	36	nnaGGlvnaGGnGtGdGsbdntsvlm	2	control	pnpnpggpnpnpgggpnpnpggpnpn	graft	4	2909
	37	fscvhhpfcGGGpGchfhvchpfff	1	designed	pppnppnppggpngppppnppnppp	pattern	7	3215.2
	38	shhvscycfGGheGcsccvfhyfcs	1	designed	pppnppnppggpngppppnppnppp	pattern	2	3175.3
	39	bhcvfcpbsGGfvGhhfcbhcvbch	1	designed	pppnppnppggpngppppnppnppp	graft	10	2971.2
	40	bhcbhcecfGGseGhbhcbbcbhch	1	designed	pppnppnppggpngppppnppnppp	graft	6	2927.3
	41	bhcbhcbbcGGfeGsccfbbcvbcc	1	designed	pppnppnppggpngppppnppnppp	graft	8	3007.3
	42	bhcbbcefsGGcvGcebcbbcpfhc	1	designed	pppnppnppggpngppppnppnppp	graft	9	3031.4
	43	sfecceshcycsyffhesfyfchpfs	1	designed	ppnppnpppnppnpppnppnpppnpp	pattern	1	3720.9
	44	cfpffvfhcyhcvfbsyhsechfpfc	1	designed	ppnppnpppnppnpppnppnpppnpp	pattern	2	3692.8
	45	ffyhspcfcvssyccsvhhphhcyff	1	designed	ppnppnpppnppnpppnppnpppnpp	pattern	3	3558.7
	46	hhyccbbbcpfcyffebchvfhcefs	1	designed	ppnppnpppnppnpppnppnpppnpp	graft	4	3570.8
	47	sfGccpbhcpfcbbccyfebcsspcf	1	designed	ppnppnpppnppnpppnppnpppnpp	graft	2	3496.8
	48	ffpfsebbcyhcbbccyhebchcyhf	1	designed	ppnppnpppnppnpppnppnpppnpp	graft	9	3514.8
	49	shfpfehGGfehpfGhGGssphhvcf	1	designed	pppnpnpggpnpnpgpggppnppnpp	pattern	1	3118.3
	50	fhcefpfGGfpfpfGhGGscycGvfs	1	designed	pppnpnpggpnpnpgpggppnppnpp	pattern	2	3286.2
	51	ssfbsyfGGcvhvcGsGGhhvscysh	1	designed	pppnpnpggpnpnpgpggppnppnpp	pattern	3	2868
	52	fssvhyfGGhphvfGfGGchvfcphh	1	designed	pppnpnpggpnpnpgpggppnppnpp	graft	1	3098.1
	53	fhhpcycGGcbbvcGhGGfcGshefh	1	designed	pppnpnpggpnpnpgpggppnppnpp	graft	10	3056.2
	54	fhhvhyfGGsecphGhGGccbcsess	1	designed	pppnpnpggpnpnpgpggppnppnpp	graft	3	3022.3
	55	hcysycecefvfvcehyhyfebc	1	designed	ppnpnpnpnpnpnpnpnpnpnpp	pattern	5	3219.6
	56	ccvcbbvhbcefvhbcbbvhbhc	1	designed	ppnpnpnpnpnpnpnpnpnpnpp	graft	5	2761.2
	57	ssvspbycyfehpcyfpsphvhs	1	designed	ppnpnpnpnpnpnpnpnpnpnpp	pattern	3	2889.2
	58	cbbsvfvhbcbbycvcbbvhyff	1	designed	ppnpnpnpnpnpnpnpnpnpnpp	graft	4	2797
	59	cbbsyhvhbcbbvhbGpfvhbfh	1	designed	ppnpnpnpnpnpnpnpnpnpnpp	graft	2	2586.9
	60	hsehpGvhysvGpbyfvhesvff	1	designed	ppnpnpnpnpnpnpnpnpnpnpp	graft	3	2729
	61	fvhphGGhpfyhGGbcpsyfGbfyfe	1	designed	pnpnpggpnpnpgggpnpnpggpnpn	pattern	4	3122.2
	62	fphpfGGcefyhGGGcycehGGfehy	1	designed	pnpnpggpnpnpgggpnpnpggpnpn	pattern	8	3174.4
	63	cGfefGGsyhpfGGGcvcvhGGhycv	1	designed	pnpnpggpnpnpgggpnpnpggpnpn	pattern	5	2944.1
	64	cbbecGGcyhefGGGcphycGGcpsv	1	designed	pnpnpggpnpnpgggpnpnpggpnpn	graft	4	2978.4
	65	cybvsGGbvcbbGGGcbbvcGGcpce	1	designed	pnpnpggpnpnpgggpnpnpggpnpn	graft	5	2700.1
	66	cbbefGGcysycGGGcbbehGGcefy	1	designed	pnpnpggpnpnpgggpnpnpggpnpn	graft	9	2984.3
	67	asadsavnnGGndGassndnsmant	2	designed	pppnppnppggpngppppnppnppp	pattern	5	3277.2
	68	annlanvaaGGndGtansvnavssn	2	designed	pppnppnppggpngppppnppnppp	graft	8	3208.2
	69	asnvaadnnGGavGanbalanmGaa	2	designed	pppnppnppggpngppppnppnppp	pattern	3	3348.1
	70	aanmandsaGGalGaaandttmasn	2	designed	pppnppnppggpngppppnppnppp	graft	1	3533.1
	71	snadttmaaGGsmGnansdaadttn	2	designed	pppnppnppggpngppppnppnppp	graft	7	3389.1
	72	anamandttGGavGasnnlasmssn	2	designed	pppnppnppggpngppppnppnppp	graft	3	3300.1
	73	nndnavanalnsvnsnvntdnsslaa	2	designed	ppnppnpppnppnpppnppnpppnpp	pattern	7	3519.6
	74	navsndanbdsnlannlnsmnnsdan	2	designed	ppnppnpppnppnpppnppnpppnpp	pattern	8	3596.7
	75	andbsmtnsdanmnnsdnnvnasman	2	designed	ppnppnpppnppnpppnppnpppnpp	pattern	3	3701.6
	76	nalnalanndttvnnamssmaanvan	2	designed	ppnppnpppnppnpppnppnpppnpp	graft	4	3738.6
	77	anmnndsnamaslanalsadsnnmaa	2	designed	ppnppnpppnppnpppnppnpppnpp	graft	5	3879.6
	78	aGdaavasambndttndstdsanlas	2	designed	ppnppnpppnppnpppnppnpppnpp	graft	7	3567.4
	79	aasladnGGalavaGaGGnavsaman	2	designed	pppnpnpggpnpnpgpggppnppnpp	pattern	4	3423.1
	80	tsndnmsGGadndsGsGGaalnamaa	2	designed	pppnpnpggpnpnpgpggppnppnpp	pattern	2	3372.1
	81	nstvndsGGalnlaGaGGnamnnmsn	2	designed	pppnpnpggpnpnpgpggppnppnpp	pattern	7	3249.2
	82	aabtblnGGnvalaGsGGnnvsnman	2	designed	pppnpnpggpnpnpgpggppnppnpp	graft	1	3112.1
	83	GanlsvnGGavnmnGaGGanmasmna	2	designed	pppnpnpggpnpnpgpggppnppnpp	graft	8	3302
	84	ntbtblnGGalalnGaGGaamnadnn	2	designed	pppnpnpggpnpnpgpggppnppnpp	graft	3	3270.2
	85	nnlslnvadnvalndGmndalsn	2	designed	ppnpnpnpnpnpnpnpnpnpnpp	pattern	6	3092.3
	86	anlavsdblndndnlslsmadnn	2	designed	ppnpnpnpnpnpnpnpnpnpnpp	pattern	2	3137.3
	87	nsmavnvndadnlnvnlavnvss	2	designed	ppnpnpnpnpnpnpnpnpnpnpp	pattern	4	3050.2
	88	ntbnvnvsmntblbmntblavaa	2	designed	ppnpnpnpnpnpnpnpnpnpnpp	graft	5	2916.1
	89	ntbntbtblntblamavnlbmna	2	designed	ppnpnpnpnpnpnpnpnpnpnpp	graft	2	2930.1
	90	tblnlavblntbvndalnvndas	2	designed	ppnpnpnpnpnpnpnpnpnpnpp	graft	9	2898.2
	91	alnmaGGatndnGGGnvnmaGGalbl	2	designed	pnpnpggpnpnpgggpnpnpggpnpn	pattern	1	3147.1
	92	nvaGaGGsladaGGGndadsGGnlnm	2	designed	pnpnpggpnpnpgggpnpnpggpnpn	pattern	5	3086
	93	sdadaGGavalnGGGsmnlnGGsmam	2	designed	pnpnpggpnpnpgggpnpnpggpnpn	pattern	8	3189
	94	ntbvnGGtdslaGGGndavsGGnmnl	2	designed	pnpnpggpnpnpgggpnpnpggpnpn	graft	4	2909
	95	ntbmaGGndnlaGGGalsdnGGsmnd	2	designed	pnpnpggpnpnpgggpnpnpggpnpn	graft	6	3105.1
	96	tdsdsGGnvntbGGGntblaGGnvnm	2	designed	pnpnpggpnpnpgggpnpnpggpnpn	graft	8	2823

### Sheet: All Designed Peptides
Xeno 1				Xeno 1				Xeno 2				Xeno 1
designed sequences:				control sequences:				designed sequences:				control sequences:
Using xeno1. polar: cfsh, nonpolar: pyve, other: bG.				Using xeno1. polar: cfsh, nonpolar: pyve, other: bG.				Using xeno2. Polar: nas, nonpolar: mlvd, other: Gbt.				Using xeno2. Polar: nas, nonpolar: mlvd, other: Gbt.
Motif: pppnppnppggpngppppnppnppp (25 residues)				Motif: pppnppnppggpngppppnppnppp (25 residues)				motif: pppnppnppggpngppppnppnppp (25 residues)				motif: pppnppnppggpngppppnppnppp (25 residues)
designed purely by binary patterning:								designed purely by binary patterning:
cfsGshpccGGhyGsffsychvhhh				yhhsfhffhsypcvhhssGccGGGc				sasvssdssGGamGansadnnmasn				GmasvssdsnasmndGssaGnansa
shhvscycfGGheGcsccvfhyfcs				GvGccshsyhfcchschycsfvGef				snalandasGGslGnsandssmssn				lanGaGnssmsGnlsdsssannsad
cfhecsyssGGfyGcschvchpffc				yvcpfGccfshfeshGGysfccchs				asnvaadnnGGavGanbalanmGaa				nlamsGnvnaaaavnGnaaGadabG
hshyccvsfGGcvGffffvhhvsff				ccfGhvfhGfsvfcfyfvGhsvfsh				snslsavsaGGsmGnnasvaalsas				amnsGlsaGnaaasssnGsaslvsv
ccceccpshGGfvGchcfyhcyssf				cGceGsycffsGvshychfcccpch				asadsavnnGGndGassndnsmant				smnsnadnsadsaGGnsaanGtndv
cfsecfvhhGGsvGfshcvfhvccf				fsvvGGfcGhfhshfhcsvccvfec				nGsdsamaGGGnlGansamnslans				lnaaGGsamasGssnsnaGGdmnnl
fscvhhpfcGGGpGchfhvchpfff				phffcGfGpfchcvGcvhhfGpfhs				ansmandssGGnmGsassdnsvass				snsdassnGvmamnssGnsGassda
fchysceccGGcvGshhfpchyscc				hGsseyccvhGccpccschfchyGf				sbbvatlaaGGndGsnssmsadnaa				bmalsssnnaadnsavdGstaGbGa
cccvhsycsbGheGhhchyscvsfs				hhhcfsGbchsyscscGescvhvcy				ssndnnlaaGGsmGssnnlnadaaa				nlsadssanGandGnaGnmnaasls
hshecsvsGGGcyGhfhcyhfyhff				scysGGhhyshvGfhffchcGeyhf				nsnmsGdssGGndGsaanvssmtna				nGndsnstsanssvdmGnaGmsGsa
designed by binary patterning and enhanced with tripeptides:								designed by binary patterning and enhanced with tripeptides:
hscvbcbhcGGcyGhebcyscbhcs				hhcbchGcvcbhcGseGsbybsycc				aanmandsaGGalGaaandttmasn				aaantGamadamdtsasGannGlan
shfvbcvbcGGspGGhhfbbcvsfs				ffhbscsvbcfGsGGbpvhvcbhsG				GaamsndnsGGsvGaanslssdttn				nsalnGtGdndssssnaGatsvaGm
bbcehceshGGsvGhbbcbbcvbcf				bGvbcebcbehGGshsbccvfbchb				anamandttGGavGasnnlasmssn				sGmntstslnnnmGGasanaavdaa
bbcbhcesfGGcyGsbbcbbcvhsc				scvbbbGchfbcysehcbbGGcbsc				saatasdssGGadGsabadttdtts				tatGGsdasdGdsassabtattsda
ebcycsvscGGfGGfebcbhcbhch				ccbGechsbhffeGsbhbvccGcyG				saatasdssGGadGsabadttdtts				sGaaattadGdGsastbdsdtstsa
bhcbhcecfGGseGhbhcbbcbhch				ebbcbhGhbscGcechbGhhbcfch				snavasmasGGnlGnnaadttdass				naGslaatsadGdtmnvnasnasGs
bhcyshvssGGfeGGffcbbcbhcf				fvbGshycGbccfbfsGhbhfsGec				snadttmaaGGsmGnansdaadttn				aamnGnatGGtndanatassdmdst
bhcbhcbbcGGfeGsccfbbcvbcc				cffbcbbcecvbcbhGcGbhcbscG				annlanvaaGGndGtansvnavssn				ssnnadnnanGaGnaGvnvtlasav
bhcbbcefsGGcvGcebcbbcpfhc				ebbebcvcpbcfcfhsccGGbGbch				nsnlsnmsaGGadGssnalsadttn				dGnlssnlGasnnsaatnssmatGd
bhcvfcpbsGGfvGhhfcbhcvbch				csvGvhfbhbccGbhcfcGhhpvbf				snavaamssGGadGaansmssdtts				dmnGtsGatasanvdassassGasm
Motif: ppnppnpppnppnpppnppnpppnpp (26 residues)				Motif: ppnppnpppnppnpppnppnpppnpp (26 residues)				motif: ppnppnpppnppnpppnppnpppnpp (26 residues)				motif: ppnppnpppnppnpppnppnpppnpp (26 residues)
designed purely by binary patterning:								designed purely by binary patterning:
sfecceshcycsyffhesfyfchpfs				sfcsfchshyfephscffeecyfsyc				anvasvsatlsadanavssvsnamnt				vnasnvdaaasatsnsatvamslvsn
cfpffvfhcyhcvfbsyhsechfpfc				ccvvyfhfhyhpfcchfpeffcfbss				nsvaGvnnalnsmnssvnsmanalsb				msnsavssansGvnlvbannmnnsal
ffyhspcfcvssyccsvhhphhcyff				fyyhchcssssfhpffyvhcfvhcpc				andbsmtnsdanmnnsdnnvnasman				dnmaadnvmsnaanbssnndnmnsnt
bsehhpfhfyGcesfsvccehhfyfc				efhhchphGcsfscfvybsyfechfe				nnmnalsanlatvsnsmaavnsadsa				vsmadanstnnlsnlnamvaaaasns
chefcvssGefhychspchefsfGss				sGfspceehhscfschhsfyvsGfce				asvssdsnslnnvsstlaamaaalnt				assvaassslndntnlavmaalnsst
fcpccefssvGsychcycfphhfvhs				fhsyfsscfcccvfcpehhscGyphv				aslasdnaalnnvnbsdnadssndsa				dalbadlnnssasvssnadansndna
csvfcycccpscyhfcpsfysfheGf				efyysfshfpvcpsGshccfcfccyc				nndnavanalnsvnsnvntdnsslaa				ndalnnsanasastasndnnvnvnvl
fhehhvfhseccvfscphfyshhefh				hyssehfpfhhhhfhffseccehcvv				navsndanbdsnlannlnsmnnsdan				annaadsnmvdsndnnnsbsnnllan
sfphsvfhcycfvfscphfvshhphf				chsvsyshpcscfhppfvffhhhvff				salnGmnssdaavnnbdnavnanbsn				bnaasnvnasldsdvbnannnmansG
fsyhcpsffpscehcGeshyffhpsf				pshecpyhsefyfcspfGhfshsffc				ssdsslaaslssvnaslssmnaadan				nassdslavdlmnsnssasaasslsa
designed by binary patterning and enhanced with tripeptides:								designed by binary patterning and enhanced with tripeptides:
sbecheshfbsfeccsvchyfcfvsh				fbsehvccsvhyhsffcceefssbhc				asdsslsnamnavsnalsslaaamna				ndaanasalasmssmlassasalnvn
sfGccpbhcpfcbbccyfebcsspcf				ceGpcsccyfhbbcfcfsscbfpbpc				anvnsdansdsndttamsndnsnvaa				tdamvvdstnnnssdanadsnsnaan
fsvsfpbbcvGfvssebccpchsecf				evvbfpeshbsfcfGscsbvcpfcsc				namsamsnndttvasadsadasalaa				lvnatandsmsaanmaasstadadsa
hhyccbbbcpfcyffebchvfhcefs				ehbyfbbcceyfcpfbfchfhhsccv				nalnalanndttvnnamssmaanvan				nnnvnvanatmnlamtaannadlssa
bhvsfvbhcvbcbbcbbcfecfhyfs				vhbbcvscbvbffhysbebcfcfcbh				anmnndsnamaslanalsadsnnmaa				saansdmasnnannanaldammanls
hspcfyhfcbbcyhhcychyhcfvbs				yfcycchvccfhybhfhcsshbyphb				nsmaavasndssdttsmnavssnvsa				smsasavvnasvnsntadsnsstadm
fbvbspbhcvscessebccphcfpff				pfcbbsphchssvbcefbvcpcesff				aGdaavasambndttndstdsanlas				nastatadalbanansamdGsdstvd
Ghpfsphfcbhcbhcsvcbbcssvcc				hsccsfsGpvbphhccbccscfhvbb				aavnnvansdsndttadssmnssvns				sdvavvantatsnnsnsadmssndsn
ffpfsebbcyhcbbccyhebchcyhf				hcybcphfebbbffhccbyesfcych				nslsamaaamsGdttsvnadsanlsn				vltammsnasnsatssnddlansaGa
fGehsvhcsvbsvbccGGfehfspff				csfvvfepvccsbGefshhGhsGffb				asmnbbsnalsndssadaslsssdsa				basassasssnbdansdlnmssasdl
Motif: pppnpnpggpnpnpgpggppnppnpp (26 residues)				Motif: pppnpnpggpnpnpgpggppnppnpp (26 residues)				motif: pppnpnpggpnpnpgpggppnppnpp (26 residues)				motif: pppnpnpggpnpnpgpggppnppnpp (26 residues)
designed purely by binary patterning:								designed purely by binary patterning:
shfpfehGGfehpfGhGGssphhvcf				ppsfhGpsecfvhhGfGGGfhhfseh				abalsvsGGnlsmnGaGGsslGndna				GlansbnlnnGaGlmsasGsvdGsGa
fhcefpfGGfpfpfGhGGscycGvfs				cevffGGffyfcGfpsGpfGschGhp				tsndnmsGGadndsGsGGaalnamaa				aGsasslmGGanndGtsGmaaaddnn
ssfbsyfGGcvhvcGsGGhhvscysh				GGsGyvhfshvcvsbsyshchGscfG				nnslnvaGGsdsmGGnGGssmnamsn				msasGGnsGGnssndlannvmsGnGm
sshvhyhGGfecyhGsGGchpffyff				eyGffscGyfGcffhyphhssGvhGh				aasladnGGalavaGaGGnavsaman				sGvnaasaavGmaGnGlaanlaaadG
ffspfehGGhyfefGsGGscpscefc				ppGcGfGecfssGffGhefsychsef				nasvsdsGGndslaGsGGnavasmns				lansGsnvsnGGavdsdGnsaasGms
sscphefGGcyhyhGsGGshvfGefs				hfGeGvGshfcGssyepGsyhhGcsf				nnnvsdaGGsvalsGaGbsamnndna				GaasGmnvsvsddnnnnGasbGaaln
fscvfehGGhbsehGsGGhsehsbss				GesfhbssbshGhvfeGeschsGGsh				nstvndsGGalnlaGaGGnamnnmsn				vnllsnnGmsdnansGatnGGamaGn
bcsecesGGfvfpfGcGGfcyccvGh				vcyccGeGsGGpfhGfeccvfcGsbf				anaGslnGGnlnmsGsGGnslssmns				nGlansmsaGlGsGGsnGnsnmlsns
hGhyhbsGGhycyfGGGGGsphsyhf				hysyhhGpGGGhGGGfyGfybshhcs				abnvsdnGGsladnGsGGsnGsslas				saGssGsdlldvnGsnGnaGssanGb
hbhefehGGcefycGsGGhsbcsvcs				sfGyGGGsehecbhGcvbhfshccse				sasmnmaGGavsmsGsGGanmandas				adansaGssGGsmaamsvGnaGmnsm
designed by binary patterning and enhanced with tripeptides:								designed by binary patterning and enhanced with tripeptides:
fssvhyfGGhphvfGfGGchvfcphh				cspffffvhhvhhhGGGyGfpscvGh				aabtblnGGnvalaGsGGnnvsnman				nsaanGmlavvbaaGGGnbnlnGtns
cbbvhehGGcysvsGfGGfhefcesf				veGyGcbGsfGhhscesebhfvfGfc				aablsbnGGnlsdtGaGGssdssmna				stlaGaasssnsGanmbldnGsdGGb
fhhvhyfGGsecphGhGGccbcsess				bGehcshhyGGfssfcspehhGcvGc				ntbtblnGGalalnGaGGaamnadnn				nbGnaGGnamallnaalnntGadbGt
fhhvhbfGGhehGcGfbGfsphhyfs				ffyhbshGGefspfhfvGGbhhchGh				assvblnGGndGvaGnGGaslntdnn				ssGnsvtaGlaGvnGGnnbnaldGnd
fhhvhbsGGcbfecGsGGfhpscyss				bhvshfcGypGecshcsGsGfGbfsh				ntblbmaGGntbdnGnGGsadnamas				dsGbGnmaaadGlnatntsnmGGnbb
fhhehesGbcbbpcGsGGssyhfehh				bhesbhGfhfyGhcGeGhcssesbph				nsalsvaGGsvnvaGsGGGsdsavaa				GssaanaGGvvGvsGGlsdsavnaas
fhhyfyhGGsysyhGcGGccGcfysf				cshyGGyyhffsfycfhchGGGsyGc				ntblslaGGsvamsGsGGssvanlss				vssasssbGalnvmsanGtsGsGlGl
fhhvhbhGGcbbysGfGGsfpfbvff				GGpsGfGbhvffbsfhGvfhybcbfh				GanlsvnGGavnmnGaGGanmasmna				GnsavmanmGGGGnvaaGalnmnans
cbbysbsGGfphesGfGGfsysfvch				psfcybbfcGvsGseGhfGssfyhGb				tsslsvaGGsdadnGsGGasdnGvna				GGsGGvsnsGlaaddtnssvGnaads
fhhpcycGGcbbvcGhGGfcGshefh				pcGhfchfhbhbfcscGGcGvGyeGh				aabtbmaGGsdsmnGnGGnnvasdan				vsGaasnGGababdnnsntGdmaGmn
Motif: ppnpnpnpnpnpnpnpnpnpnpp (23 residues)				Motif: ppnpnpnpnpnpnpnpnpnpnpp (23 residues)				motif: ppnpnpnpnpnpnpnpnpnpnpp (23 residues)				motif: ppnpnpnpnpnpnpnpnpnpnpp (23 residues)
designed purely by binary patterning:								designed purely by binary patterning:
sspbespsyfefesphvsecphc				psyfbssevhcepcspeshespf				ssdnmadnvnmsvndadnlamns				mdsddassvalnnmnsvnamndn
cfvspcysphysececphvcpsc				ccpeccyfpsvehcspssphcvy				anlavsdblndndnlslsmadnn				masnssbnddllndnldannval
ssvspbycyfehpcyfpsphvhs				vysypsvepsybcfsspcphhfh				asmsmsdnvnlnvnlndndsvnn				ndsnnlvmnndsnnmdansvslv
hhvbphvcyGbcvcpfGsesehh				vvhbhycGseheppchfcbGvhs				nsmavnvndadnlnvnlavnvss				nlnasvvdvsnvlndnmvannsa
hcysycecefvfvcehyhyfebc				fecfeychcscyhybhfcvveey				anlslsmsmsvavnvadtdnmta				mssanslavtvnmdvtnsdalma
shvhyfphpsysvcycvsvGvsf				vycsvvhGsyfsvvhcfhppssy				nnlslnvadnvalndGmndalsn				nmssnnlaannlvvdadllGndn
ccehvsphvhvcesGcpsvhpsh				seppscsesvGvhhchcvvhpch				nsmnmnmnvadslnlslsdnlan				lldmnmnnnsnssaasmvndnll
shphecyfyhpcpsesyfefvss				hycpsyehcfphfsessypvefs				snvnlavslbvnlalndsmsdss				nvvdasvldsnalnbsllmnsss
cfyfvsycefyfyfvhyhvspss				fvvsssyffyhpyycfscfyveh				ssmalalalsmnlsvnmsdnlnn				mnaamlslvsdsnlansllmnns
ccvhysesyhvfGfvfehvhphf				hschcfvefvvGhvesyphyffh				anvsvsdblnlavamalnlsbss				svlslnllmnvaasbndbasasv
designed by binary patterning and enhanced with tripeptides:								designed by binary patterning and enhanced with tripeptides:
hsefpsecvsvhpfvhpcvhbhc				pveevhhfcvsschpvpbhfchs				aabndntblsdnlsbsdslsbsn				sdslbsldsntdnsslbbbnana
cbbsyhvhbcbbvhbGpfvhbfh				vhbcbbhhpyvhbbbfhfvsbcG				ntbntbtblntblamavnlbmna				blnbnatlamtbnnmtvbnalbt
hsehpGvhysvGpbyfvhesvff				hvvyfhvefsypshefGvpbGhs				tbmntblslntblbmsvslsvsn				llbnsttsbnlblvvtmsnmssb
cbbsvfvhbcbbycvcbbvhyff				cbbfbfbvsycvcvfbbbhcyhv				badadalsvsdslsbalslbvsb				sssdavllbbsldavasldbasb
ccvcbbvhbcefvhbcbbvhbhc				bbbbbcbvcfvhcehvvcbhcch				ntbnvnvsmntblbmntblavaa				tvaanvmsbbabnmblltnnvtn
hhyfyfefvhyhpsesvcehpch				ysheyvfphhvsheyhhcfepcf				namGmnvsmnvamstslnlsvan				aasnmsnmnmGvvlavltnssnm
sfyfesefysysesvcbbvfvhs				besyvesyfcfsevssbsyvhff				ntbamsvblalstbmalatbmna				smtasnlblbmababtmaavltn
scysycpfvcbbpspcbbyspfh				cpvbpsycffbcssycbybshpp				ssvnvnmamsbnmaltlnlsbsa				almlmnanbbssvtssslanvnm
fcvhehehespfvhbsvcvsess				ebvcshsvfvsheehsvhfespc				tblnlavblntbvndalnvndas				vnntbvnbtablnldvnladsal
hhycbbesyfehyspfpfesesf				ecbhssbpsfhyyfeepfhfsye				snvslsvamnGstbmalnvblsn				bastmlsanlnvlGvvbnssmsn
Motif: pnpnpggpnpnpgggpnpnpggpnpn (26 residues)				Motif: Motif: pnpnpggpnpnpgggpnpnpggpnpn (26 residues)				motif: pnpnpggpnpnpgggpnpnpggpnpn (26 residues)				motif: pnpnpggpnpnpgggpnpnpggpnpn (26 residues)
designed purely by binary patterning:								designed purely by binary patterning:
hpcphGGcyGycGGGsphpcGGsysv				GshGcshchGGpppGGycyspcGGyv				alnmaGGatndnGGGnvnmaGGalbl				tGnbvGlGlaamGGdaGalGnnannm
cyhpsGbsvcycGGGcyhefGGsysp				fspehyGGsGcGyycshGbvcpsGcy				sdnlsGGsdsmaGGGsvbdsGGsdnd				dGndnGsldbGsdsvdsssGsmGaGG
cpcvfGGsvcycGGGhvsvbGGfyfv				GGGbcGscyycGsffvvvcfvhvGGp				nvsvnGGavavsGGGsmnvsGGavnd				svvnvvsGGGvnnmaavGdnGaGGss
fvhphGGhpfyhGGbcpsyfGbfyfe				spyffGfvfhfGbhcyhGppeGbyGh				slnmsGGsvnmaGGGamndnGGsmnv				GGsnGsmmmdslGsnmnnGGnvGvaa
cGfefGGsyhpfGGGcvcvhGGhycv				GchcyGchvGfGhffGsGevGcypGv				nvaGaGGsladaGGGndadsGGnlnm				GnlnGsalGdGsGvnamGdGnaaGad
hyhysbGspsbsGGGhehycGGfpsp				sehybsyfGphpcsGhyGhGsGpbsG				alslsGGGmsdaGGGnlnmnGGsdav				GaGsdlmGssaGldamGnvsGlGnGn
sphbfGGhysvfGGGhycphGGhpfy				ypGcGhvGGGhpGyyhffhGspbsfh				adnbaGGndnmsGGGnlsmsGGsdsl				smlGGsGdaGGsssmnddGanbnGln
fphpfGGcefyhGGGcycehGGfehy				pchfGfeychpGhGeyecfGGGhGyf				sdadaGGavalnGGGsmnlnGGsmam				almmansnnGlGmaavGsGGaGGsdd
fphesGGfvheGGGGcyhysGGfyfy				eysGyfvhyycGffGGGspGhhGfGe				adndaGGavnlaGGGamslsGGsmsl				adslvnlnsGGamlasGsGamGGaGd
byfefGGfecvfGGGsycpfGGspsy				GfpvGfysGGsfGsbecpGGyfceyf				GvnlsGGnmsmnGGGalalsGGsmnm				smGGsnGGsnlmnaamvlmGslGGGn
designed by binary patterning and enhanced with tripeptides:								designed by binary patterning and enhanced with tripeptides:
cbbpcGGcvcyfGGGsehphGGsvhp				peGGccppsyGvGhhcbsGcvbGGhf				slsdnGGslntbGGGntbvsGGnlav				dGnlvGtlGsvGbsGbGslnnsnaGt
fyfyfGGcpspfbGGcbbysGGspfe				GfsycGGbffpecGsybfGfGysbpp				alnlsGGsvavaGGGntblbGGsdav				GGvadsnsvlaGvGGbGlaanlbtsG
fecpsGGfecbbbGGhesyhGGfphb				pbfGpbbsGfGGychhshceGbGeef				ndamsGGsvamnGGGntblaGGsvnd				blnvvmsdnaGmtaGGGasGsGnndG
cbbecGGcyhefGGGcphycGGcpsv				pfcGybGGvGccbcccGGsGhyeehp				ntbvnGGtdslaGGGndavsGGnmnl				nnaGGlvnaGGnGtGdGsbdntsvlm
cybvsGGbvcbbGGGcbbvcGGcpce				eGvGpsGcvcGvGcGbbGcbbybbcc				slsvsGbslnlsGGGntblGbGnlal				lGnGblGabGtlbnsnGllsslsGvs
GvsGsGGbyfecGGGcbbbcGGcyse				GGbeyGsGcGbcGcyfGbsGvGscbe				ntbmaGGndnlaGGGalsdnGGsmnd				mmsGnbnadGlndnaanGlGGGtGds
cbbGhGGhehpfbGGfysvsGGcvhv				hbGshGevcGycvGhsGGffbbGvph				smavnGGsdavaGGGntbvaGGsvsv				GGnvsadssGGbsmavnatGvvvaGG
svhpfGGspcbbGGGcbbvcGGcyfp				fGvcppbGGsbpvcGhbsGfcbyGcG				tdsdsGGnvntbGGGntblaGGnvnm				tGtvGGGnGtsdGnbnGalsvbdnnm
cbbefGGcysycGGGcbbehGGcefy				fGGecbcGesccfGGyGbcehGybby				ntbmaGGnvnmsGGGntbGsGGavsv				GbasamGtGGmGvGbnGntGvsnsnv
cbbvsGGsyfGfGGGfvsecGGhvhy				GcbvGfysGbvysGGGvhcesffGhG				ntbdsGGnmalsGGGavnmatGsdnd				adtabvnmdGmnGsnGGGdanlGsts

### Sheet: Tripeptides used for augmentati
Xeno 1			Xeno 2
As helical tripeptides:			Used as helical tripeptides
svc			dtt
bbc			sna
vbc			vda
ebc			ans
bhc			dnl
Used as extended tripeptides:			Used as extended tripeptides:
bvy			ntb
fhh			lsv
vvv			lbb
vhb			lsb
vve			tbm
vey			lbv
evy			bml
yyh			vaa
ebs			llv
cbb			vbl
hhy			tbl
ebh			lbm
ves			aab
vhy			vml
One-letter abbreviations are used.
Tripeptides with Gly were excluded nad not used for augmentation.
