## Supplementary material for "Xeno amino acid alphabets form peptides with familiar secondary structure": SI_: SI_Solubility_Benchmark.xlsx

### Sheet: solubility
		0	1
			Whimley-White hydrophobicity scale							SWISSADME										STARDROP			qikprod
	Molecule		interface	ESOL Log S						TPSA	iLOGP	XLOGP3	WLOGP	MLOGP	Silicos-IT Log P	Consensus Log P	ESOL Log S	Ali Log S	Silicos-IT LogSw	logS	logS at pH7,4	logD	QPpolrz	QPlogPC16	QPlogPoct	QPlogPw	QPlogPo/w	QPlogS	CIQPlogS	QPlogHERG	QPlogBB	QPlogKp	QPlogKhsa	PSA
	gly		0.01	0.6						58.2	1.16	-1.56	-1.13	-0.94	-0.63	-0.62	0.6	0.85	-1.02	6.157	6.157	-1.56	11.793	3.879	7.725	12.889	-1.574	1.659	0.967	-0.443	-0.958	-4.447	-1.46	90.363
	pro		0.45	0.05						49.41	1.42	-1.19	-0.64	-0.27	0.08	-0.12	0.05	0.65	-0.81	5.742	5.742	-0.7944	18.896	5.022	10.833	11.835	-0.664	0.057	0.518	-0.326	-0.122	-2.837	-1.26	63.304
	ala		0.17	0.29						58.2	1.17	-1.21	-0.74	-0.57	-0.43	-0.36	0.29	0.48	-1.07	5.845	5.845	-1.044	16.107	4.53	8.797	11.716	-1.206	0.457	0.567	-0.654	-0.466	-3.292	-1.233	75.476
	ser		0.13	0.42						78.43	0.87	-1.47	-1.77	-1.4	-0.93	-0.94	0.42	0.33	-0.52	6.068	6.068	-1.704	15.15	4.87	9.924	11.179	-1.139	0.499	0.513	-0.551	-0.803	-3.603	-1.395	92.068
	thr		0.14	0.15						78.43	1.16	-1.17	-1.38	-1.04	-0.73	-0.63	0.15	0.02	-0.56	5.75	5.75	-1.428	17.177	5.323	9.82	11.282	-0.737	0.247	0.283	-0.528	-0.674	-3.328	-1.28	88.928
	val		0.07	-0.36						58.2	1.42	-0.35	-0.11	0.12	0.19	0.26	-0.36	-0.41	-1.52	5.285	5.285	-0.3501	19.254	5.529	9.751	11.984	-0.484	0.238	0.103	-0.547	-0.424	-3.002	-1.048	70.801
	leu		-0.56	-0.69						58.2	1.87	0.14	0.28	0.44	0.61	0.67	-0.69	-0.92	-1.93	5.058	5.058	0.1399	20.807	6.009	10.268	11.624	0.205	-0.175	-0.144	-0.764	-0.524	-2.938	-0.963	74.061
	ile		-0.31	-0.69						58.2	1.85	0.14	0.28	0.44	0.61	0.66	-0.69	-0.92	-1.93	4.993	4.993	0.1399	20.645	5.908	10.947	10.777	0.284	-0.426	-0.144	-0.665	-0.388	-2.669	-0.97	69.699
	cys		-0.24	-0.67						97	1.05	0.11	-0.83	-0.57	-0.17	-0.08	-0.67	-1.7	-1.22	5.386	5.386	-0.7195	16.268	5.303	9.438	9.997	0.092	-0.178	-0.121	-0.589	-0.195	-2.655	-1.159	69.197
	met		-0.23	-0.3						83.5	1.76	-0.54	-0.01	0.12	0.55	0.38	-0.3	-0.74	-2.02	5.442	5.442	-0.3998	20.842	6.211	11.43	10.662	0.303	-0.8	-0.307	-1.027	-0.441	-2.635	-1.053	72.978
	asp		1.23	0.78						98.33	0.8	-2.2	-2.62	-1.14	-0.92	-1.22	0.78	0.67	-0.48	5.62	4.053	-2.554	17.459	6.118	13.487	16.3	-1.267	1.228	0.301	1.047	-1.527	-5.074	-1.545	120.622
	glu		2.02	0.68						98.33	1.11	-2.07	-2.23	-0.81	-0.53	-0.91	0.68	0.53	-0.89	5.655	4.084	-2.546	18.4	6.528	13.628	15.898	-0.968	0.977	0.139	1.261	-1.33	-4.535	-1.516	116.423
	asn		0.42	0.66						101.29	1.03	-2.01	-1.89	-1.55	-1.16	-1.11	0.66	0.41	-0.7	5.543	5.543	-1.864	18.172	6.381	13.972	18.898	-2.438	1.443	1.031	0.563	-1.381	-4.737	-1.708	122.824
	gln		0.58	0.41						101.29	0.78	-1.65	-1.5	-1.21	-0.77	-0.87	0.41	0.03	-1.11	5.605	5.605	-1.803	18.938	6.648	15.167	18.403	-2.145	1.153	0.893	0.65	-1.172	-4.109	-1.703	115.007
	arg		0.81	0.86						121.84	0.76	-2.44	-3.32	-0.88	-0.94	-1.36	0.86	0.42	-1.71	5.607	3.729	-1.597	22.47	8.512	19.83	18.543	-1.444	-0.395	-0.212	-1.298	-1.921	-6.977	-1.332	139.678
	lys		0.99	0.96						85.84	1.32	-2.42	-1.35	-4.08	0.01	-1.3	0.96	1.16	-1.97	5.48	3.625	-1.561	19.941	6.823	15.144	12.707	-0.933	0.56	0.933	-1.605	-0.489	-5.065	-1.225	95.59
	his		0.17	-0.18						88.13	0.79	-1.3	-1.38	-1.42	0.42	-0.58	-0.18	-0.05	-2.47	4.965	4.965	-0.8862	21.686	7.069	14.589	13.679	-0.473	-0.635	-0.432	-1.202	-0.692	-2.958	-1.177	93.761
	phe		-1.13	-1.34						58.2	2.22	0.4	0.48	1.04	1.43	1.11	-1.34	-1.19	-3.63	4.447	4.447	0.4002	25.147	7.794	12.173	11.968	0.928	-1.053	-1.129	-1.736	-0.392	-1.994	-0.802	69.742
	tyr		-0.94	-0.97						78.43	1.36	-0.32	0.19	0.48	0.98	0.54	-0.97	-0.87	-3.06	4.504	4.504	-0.1473	25.068	8.342	14.338	14.402	0.159	-0.798	-1.165	-1.701	-1.049	-3.24	-0.932	95.462
	trp		-1.85	-1.92						73.99	1.93	0.82	0.96	0.46	2.09	1.25	-1.92	-1.96	-4.51	3.735	3.735	0.5799	28.607	9.117	15.002	14.172	1.045	-1.498	-2.006	-1.976	-0.735	-2.622	-0.64	87.706
	DMP									49.41	2.15	0.21	0.14	0.35	0.63	0.7	-1	-0.81	-1.59	5.229	5.229	0.07786	22.484	5.901	11.856	11.86	-0.13	-0.554	0.034	-0.405	-0.125	-2.829	-1.053	63.054
	PYR									76.02	0.96	-1.14	-0.87	-1.01	-0.62	-0.54	-0.28	0.04	-1.65	5.234	5.234	-0.7192	22.26	7.025	12.493	13.116	-0.164	-0.174	-0.381	-1.39	-0.503	-2.412	-1.194	86.741
	CCY									123.63	1.21	-0.84	-2.28	-0.81	-0.35	-0.61	-0.23	-1.28	-1.01	5.52	3.782	-2.259	20.569	7.272	14.166	15.65	-0.578	0.294	-0.232	0.93	-1.308	-4.274	-1.499	122.731
	NVA									58.2	1.72	-0.3	0.04	0.12	0.36	0.39	-0.32	-0.46	-1.9	5.375	5.375	-0.2156	19.121	5.385	9.552	10.658	-0.067	-0.344	0.103	-0.927	-0.406	-2.651	-1.073	71.821
	PHO									128.37	0.15	-2.71	-0.51	-1.2	-1.5	-1.15	0.77	0.57	-0.42	5.768	4.21	-2.317	20.832	7.709	19.864	18.607	-0.649	0.638	0.19	3.267	-1.082	-3.732	-1.851	117.887
	ETH									83.5	1.97	-0.17	0.38	0.44	0.95	0.71	-0.56	-1.13	-2.42	5.135	5.135	0.1535	21.487	6.605	10.715	10.913	0.537	-0.432	-0.564	-0.703	-0.425	-2.432	-1.005	71.018
	OMS									67.43	1.53	-1.23	-1.12	-1.04	-0.41	-0.45	0.25	0.31	-1.23	6.043	6.043	-1.32	17.854	5.148	10.314	12.15	-0.758	0.355	0.59	-0.713	-0.383	-2.648	-1.4	81.674
	OMH									67.43	1.55	-1.34	-0.73	-0.71	-0.01	-0.25	0.3	0.42	-1.64	5.82	5.82	-0.9736	19.028	5.547	10.713	11.172	-0.443	-0.135	0.362	-0.768	-0.383	-2.412	-1.343	77.06
	ABU									58.2	1.41	-0.65	-0.35	-0.21	-0.04	0.03	-0.08	-0.1	-1.48	5.626	5.626	-0.6099	17.538	4.911	9.131	11.042	-0.805	0.054	0.341	-0.745	-0.371	-2.84	-1.158	72.798
	SEM									58.2	0	0.17	-0.2	0.12	-0.54	-0.09	-1.04	-0.95	-2.18	5.28	5.28	-0.3419	21.489	6.446	11.92	11.823	0.361	-0.683	-0.307	-1.335	-0.553	-2.85	-1.024	74.447
	DMG									98.33	1.2	-0.39	-1.6	-0.19	-0.05	-0.2	-0.55	-1.21	-1.31	4.886	3.901	-1.86	21.551	7.179	15.504	14.599	-0.181	0.233	-0.318	1.636	-0.885	-3.69	-1.331	107.966
	NVA									58.2	1.72	-0.3	0.04	0.12	0.36	0.39	-0.32	-0.46	-1.9	5.375	5.375	-0.2156	19.231	5.41	9.592	10.718	-0.061	-0.361	0.103	-0.962	-0.424	-2.68	-1.067	72.567
	NLE									58.2	1.91	0.24	0.43	0.44	0.78	0.76	-0.68	-1.02	-2.31	5.113	5.113	0.1817	20.687	6.044	10.052	11.064	0.305	-0.347	-0.144	-0.939	-0.572	-2.772	-0.979	73.614
	HGL									101.29	0.99	-1.99	-1.11	-0.89	-0.37	-0.67	0.61	0.39	-1.52	5.407	5.407	-1.448	21.833	7.591	15.997	18.936	-1.869	0.882	0.692	0.272	-1.544	-4.485	-1.609	128.082
	OMS									67.43	1.53	-1.23	-1.12	-1.04	-0.41	-0.45	0.25	0.31	-1.23	6.043	6.043	-1.32	17.549	5.2	10.434	11.788	-0.718	0.448	0.59	-0.33	-0.27	-2.475	-1.398	81.257
	CGL									138.46	0.15	-1.9	-4.26	-1.35	-1.21	-1.72	0.37	-0.49	0.09	5.116	4.694	-3.506	20.54	7.554	14.451	14.701	-0.468	0.908	-0.56	3.185	-1.94	-5.72	-1.615	161.164
	MTH									67.43	1.72	-0.79	-0.73	-0.71	-0.18	-0.14	-0.11	-0.15	-1.27	5.77	5.77	-1.073	19.418	5.698	10.623	13.248	-0.62	0.583	0.362	-0.625	-0.49	-2.899	-1.308	80.934
	ABU									58.2	1.41	-0.65	-0.35	-0.21	-0.04	0.03	-0.08	-0.1	-1.48	5.626	5.626	-0.6099	17.605	4.982	9.135	11.344	-0.853	0.118	0.341	-0.795	-0.472	-3.043	-1.156	74.546
1_1
1_3
1_4
1_5
1_6
1_7
1_8
1_9
1_10
4_2
4_3
4_4
4_5
4_6
4_7
4_8
4_9
4_10

### Sheet: swissadme
swissadme
Molecule	Canonical SMILES					Fraction Csp3				MR	TPSA	iLOGP	XLOGP3	WLOGP	MLOGP	Silicos-IT Log P	Consensus Log P	ESOL Log S	ESOL Solubility (mg/ml)	ESOL Solubility (mol/l)	ESOL Class	Ali Log S	Ali Solubility (mg/ml)	Ali Solubility (mol/l)	Ali Class	Silicos-IT LogSw	Silicos-IT Solubility (mg/ml)	Silicos-IT Solubility (mol/l)	Silicos-IT class	GI absorption	BBB permeant	Pgp substrate	CYP1A2 inhibitor	CYP2C19 inhibitor	CYP2C9 inhibitor	CYP2D6 inhibitor	CYP3A4 inhibitor	log Kp (cm/s)	Lipinski #violations	Ghose #violations	Veber #violations	Egan #violations	Muegge #violations	Bioavailability Score	PAINS #alerts	Brenk #alerts	Leadlikeness #violations	Synthetic Accessibility
gly	CNC(=O)CNC(=O)C					0.60				32.15	58.20	2016-01-01	-1.56	-1.13	-0.94	-0.63	-0.62	0.60	5.18e+02	3.98e+00	Highly soluble	0.85	9.12e+02	7.01e+00	Highly soluble	-1.02	1.23e+01	9.48e-02	Soluble	High	No	No	No	No	No	No	No	-8.20	0	4	0	0	1	0.55	0	0	1	2013-01-01
pro	CNC(=O)[C@@H]1CCCN1C(=O)C					0.75				48.47	49.41	1942-01-01	-1.19	-0.64	-0.27	0.08	-0.12	0.05	1.92e+02	1.13e+00	Highly soluble	0.65	7.53e+02	4.43e+00	Highly soluble	-0.81	2.62e+01	1.54e-01	Soluble	High	No	No	No	No	No	No	No	-8.18	0	1	0	0	1	0.55	0	0	1	1986-01-01
ala	CNC(=O)[C@@H](NC(=O)C)C					0.67				36.96	58.20	2017-01-01	-1.21	-0.74	-0.57	-0.43	-0.36	0.29	2.83e+02	1.96e+00	Highly soluble	0.48	4.38e+02	3.04e+00	Highly soluble	-1.07	1.23e+01	8.55e-02	Soluble	High	No	No	No	No	No	No	No	-8.04	0	3	0	0	1	0.55	0	0	1	1957-01-01
ser	OC[C@@H](C(=O)NC)NC(=O)C					0.67				38.12	78.43	0.87	-1.47	-1.77	-1.40	-0.93	-0.94	0.42	4.24e+02	2.65e+00	Highly soluble	0.33	3.40e+02	2.12e+00	Highly soluble	-0.52	4.81e+01	3.01e-01	Soluble	High	No	No	No	No	No	No	No	-8.32	0	2	0	0	1	0.55	0	0	1	1991-01-01
thr	CNC(=O)[C@H]([C@H](O)C)NC(=O)C					0.71				42.93	78.43	2016-01-01	-1.17	-1.38	-1.04	-0.73	-0.63	0.15	2.44e+02	1.40e+00	Highly soluble	0.02	1.81e+02	1.04e+00	Highly soluble	-0.56	4.79e+01	2.75e-01	Soluble	High	No	No	No	No	No	No	No	-8.19	0	1	0	0	1	0.55	0	0	1	2022-02-01
val	CNC(=O)[C@H](C(C)C)NC(=O)C					0.75				46.57	58.20	1942-01-01	-0.35	-0.11	0.12	0.19	0.26	-0.36	7.56e+01	4.39e-01	Very soluble	-0.41	6.70e+01	3.89e-01	Very soluble	-1.52	5.18e+00	3.01e-02	Soluble	High	No	No	No	No	No	No	No	-7.60	0	0	0	0	1	0.55	0	0	1	1975-01-01
leu	CNC(=O)[C@@H](NC(=O)C)CC(C)C					0.78				51.38	58.20	1987-01-01	0.14	0.28	0.44	0.61	0.67	-0.69	3.83e+01	2.06e-01	Very soluble	-0.92	2.25e+01	1.21e-01	Very soluble	-1.93	2.17e+00	1.17e-02	Soluble	High	No	No	No	No	No	No	No	-7.34	0	0	0	0	1	0.55	0	0	1	1991-01-01
ile	CC[C@@H]([C@@H](C(=O)NC)NC(=O)C)C					0.78				51.38	58.20	1985-01-01	0.14	0.28	0.44	0.61	0.66	-0.69	3.83e+01	2.06e-01	Very soluble	-0.92	2.25e+01	1.21e-01	Very soluble	-1.93	2.17e+00	1.17e-02	Soluble	High	No	No	No	No	No	No	No	-7.34	0	0	0	0	1	0.55	0	0	1	2017-02-01
cys	SC[C@@H](C(=O)NC)NC(=O)C					0.67				44.89	97.00	2024-05-01	0.11	-0.83	-0.57	-0.17	-0.08	-0.67	3.75e+01	2.13e-01	Very soluble	-1.70	3.50e+00	1.98e-02	Very soluble	-1.22	1.07e+01	6.07e-02	Soluble	High	No	No	No	No	No	No	No	-7.30	0	1	0	0	1	0.55	0	1	1	2027-02-01
met	CSCC[C@@H](C(=O)NC)NC(=O)C					0.75				54.16	83.50	1976-01-01	-0.54	-0.01	0.12	0.55	0.38	-0.30	1.01e+02	4.96e-01	Very soluble	-0.74	3.68e+01	1.80e-01	Very soluble	-2.02	1.96e+00	9.62e-03	Soluble	High	No	No	No	No	No	No	No	-7.93	0	0	0	0	0	0.55	0	0	1	1966-02-01
asp	CNC(=O)[C@@H](NC(=O)C)CC(=O)[O-]					0.57				41.60	98.33	0.80	-2.20	-2.62	-1.14	-0.92	-1.22	0.78	1.13e+03	6.05e+00	Highly soluble	0.67	8.69e+02	4.64e+00	Highly soluble	-0.48	6.13e+01	3.27e-01	Soluble	Low	No	No	No	No	No	No	No	-9.00	0	1	0	0	2	0.56	0	0	1	2019-02-01
glu	CNC(=O)[C@@H](NC(=O)C)CCC(=O)[O-]					0.62				46.40	98.33	2024-11-01	-2.07	-2.23	-0.81	-0.53	-0.91	0.68	9.60e+02	4.77e+00	Highly soluble	0.53	6.85e+02	3.40e+00	Highly soluble	-0.89	2.57e+01	1.28e-01	Soluble	Low	No	No	No	No	No	No	No	-9.00	0	1	0	0	1	0.56	0	0	1	2024-06-02
asn	CNC(=O)[C@@H](NC(=O)C)CC(=O)N					0.57				44.67	101.29	2024-03-01	-2.01	-1.89	-1.55	-1.16	-1.11	0.66	8.59e+02	4.59e+00	Highly soluble	0.41	4.78e+02	2.56e+00	Highly soluble	-0.70	3.74e+01	2.00e-01	Soluble	High	No	No	No	No	No	No	No	-8.87	0	1	0	0	2	0.55	0	0	1	2022-02-01
gln	CNC(=O)[C@@H](NC(=O)C)CCC(=O)N					0.62				49.48	101.29	0.78	-1.65	-1.50	-1.21	-0.77	-0.87	0.41	5.22e+02	2.59e+00	Highly soluble	0.03	2.18e+02	1.08e+00	Highly soluble	-1.11	1.57e+01	7.78e-02	Soluble	High	No	No	No	No	No	No	No	-8.70	0	1	0	0	0	0.55	0	0	1	2024-10-02
arg	CNC(=O)[C@@H](NC(=O)C)CCCNC(=[NH2+])N					0.67				61.15	121.84	0.76	-2.44	-3.32	-0.88	-0.94	-1.36	0.86	1.68e+03	7.30e+00	Highly soluble	0.42	6.09e+02	2.64e+00	Highly soluble	-1.71	4.47e+00	1.94e-02	Soluble	Low	No	No	No	No	No	No	No	-9.44	0	1	0	0	1	0.55	0	2	2	1953-02-01
lys	CNC(=O)[C@@H](NC(=O)C)CCCC[NH3+]					0.78				55.35	85.84	1932-01-01	-2.42	-1.35	-4.08	0.01	-1.30	0.96	1.84e+03	9.09e+00	Highly soluble	2016-01-01	2.91e+03	1.44e+01	Highly soluble	-1.97	2.17e+00	1.07e-02	Soluble	High	No	No	No	No	No	No	No	-9.25	0	1	0	0	1	0.55	0	0	2	2013-02-01
his	CNC(=O)[C@H](Cc1c[nH]c[nH+]1)NC(=O)C					0.44				54.49	88.13	0.79	-1.30	-1.38	-1.42	0.42	-0.58	-0.18	1.39e+02	6.59e-01	Very soluble	-0.05	1.87e+02	8.85e-01	Very soluble	-2.47	7.14e-01	3.38e-03	Soluble	High	No	No	No	No	No	No	No	-8.51	0	1	0	0	0	0.55	0	0	1	1964-02-01
phe	CNC(=O)[C@H](Cc1ccccc1)NC(=O)C					0.33				61.45	58.20	2022-02-01	0.40	0.48	2024-04-01	1943-01-01	2024-11-01	-1.34	1.01e+01	4.58e-02	Very soluble	-1.19	1.43e+01	6.48e-02	Very soluble	-3.63	5.13e-02	2.33e-04	Soluble	High	No	No	No	No	No	No	No	-7.36	0	0	0	0	0	0.55	0	0	1	1999-01-01
tyr	CNC(=O)[C@H](Cc1ccc(cc1)O)NC(=O)C					0.33				63.47	78.43	1936-01-01	-0.32	0.19	0.48	0.98	0.54	-0.97	2.54e+01	1.08e-01	Very soluble	-0.87	3.22e+01	1.36e-01	Very soluble	-3.06	2.07e-01	8.75e-04	Soluble	High	No	No	No	No	No	No	No	-7.97	0	0	0	0	0	0.55	0	0	1	2024-03-02
trp	CNC(=O)[C@H](Cc1c[nH]c2c1cccc2)NC(=O)C					0.29				73.30	73.99	1993-01-01	0.82	0.96	0.46	2024-09-02	2025-01-01	-1.92	3.13e+00	1.21e-02	Very soluble	-1.96	2.87e+00	1.11e-02	Very soluble	-4.51	7.92e-03	3.05e-05	Moderately soluble	High	No	No	No	No	No	No	No	-7.30	0	0	0	0	0	0.55	0	0	0	1947-02-01
DMP	CNC(=O)[C@@H]1CCC(N1C(=O)C)(C)C					0.80				58.12	49.41	2015-02-01	0.21	0.14	0.35	0.63	0.70	-1.00	1.97e+01	9.92e-02	Very soluble	-0.81	3.09e+01	1.56e-01	Very soluble	-1.59	5.14e+00	2.59e-02	Soluble	High	No	No	No	No	No	No	No	-7.36	0	0	0	0	1	0.55	0	0	1	2014-02-01
PYR	CNC(=O)[C@H](Cn1cccn1)NC(=O)C					0.44				53.53	76.02	0.96	-1.14	-0.87	-1.01	-0.62	-0.54	-0.28	1.11e+02	5.30e-01	Very soluble	0.04	2.28e+02	1.08e+00	Highly soluble	-1.65	4.76e+00	2.26e-02	Soluble	High	No	No	No	No	No	No	No	-8.39	0	1	0	0	0	0.55	0	0	1	1959-02-01
CCY	CNC(=O)[C@@H](NC(=O)C)CSCC(=O)[O-]					0.62				53.99	123.63	2021-01-01	-0.84	-2.28	-0.81	-0.35	-0.61	-0.23	1.38e+02	5.90e-01	Very soluble	-1.28	1.24e+01	5.30e-02	Very soluble	-1.01	2.30e+01	9.86e-02	Soluble	Low	No	No	No	No	No	No	No	-8.32	0	1	0	0	0	0.56	0	0	2	2024-08-03
NVA	CCC[C@@H](C(=O)NC)NC(=O)C					0.75				46.57	58.20	1972-01-01	-0.30	0.04	0.12	0.36	0.39	-0.32	8.19e+01	4.76e-01	Very soluble	-0.46	5.94e+01	3.45e-01	Very soluble	-1.90	2.19e+00	1.27e-02	Soluble	High	No	No	No	No	No	No	No	-7.56	0	0	0	0	1	0.55	0	0	1	1981-01-01
PHO	CNC(=O)[C@H]([C@H](C[P@@](=O)(O)[O-])C)NC(=O)C					0.75				56.03	128.37	0.15	-2.71	-0.51	-1.20	-1.50	-1.15	0.77	1.49e+03	5.91e+00	Highly soluble	0.57	9.23e+02	3.67e+00	Highly soluble	-0.42	9.59e+01	3.82e-01	Soluble	High	No	No	No	No	No	No	No	-9.76	0	1	0	0	1	0.56	0	1	0	2024-11-04
ETH	CCSCC[C@@H](C(=O)NC)NC(=O)C					0.78				58.97	83.50	1997-01-01	-0.17	0.38	0.44	0.95	0.71	-0.56	6.03e+01	2.76e-01	Very soluble	-1.13	1.62e+01	7.44e-02	Very soluble	-2.42	8.22e-01	3.77e-03	Soluble	High	No	No	No	No	No	No	No	-7.75	0	0	0	0	0	0.55	0	0	2	1976-02-01
OMS	COC[C@@H](C(=O)NC)NC(=O)C					0.71				42.85	67.43	1953-01-01	-1.23	-1.12	-1.04	-0.41	-0.45	0.25	3.10e+02	1.78e+00	Highly soluble	0.31	3.55e+02	2.04e+00	Highly soluble	-1.23	1.02e+01	5.85e-02	Soluble	High	No	No	No	No	No	No	No	-8.24	0	1	0	0	1	0.55	0	0	1	2013-02-01
OMH	COCC[C@@H](C(=O)NC)NC(=O)C					0.75				47.66	67.43	1955-01-01	-1.34	-0.73	-0.71	-0.01	-0.25	0.30	3.75e+02	1.99e+00	Highly soluble	0.42	4.99e+02	2.65e+00	Highly soluble	-1.64	4.28e+00	2.28e-02	Soluble	High	No	No	No	No	No	No	No	-8.40	0	1	0	0	1	0.55	0	0	1	2021-02-01
ABU	CC[C@@H](C(=O)NC)NC(=O)C					0.71				41.77	58.20	1941-01-01	-0.65	-0.35	-0.21	-0.04	0.03	-0.08	1.31e+02	8.29e-01	Very soluble	-0.10	1.26e+02	7.96e-01	Very soluble	-1.48	5.20e+00	3.29e-02	Soluble	High	No	No	No	No	No	No	No	-7.73	0	1	0	0	1	0.55	0	0	1	1965-01-01
SEM	C[Se]CC[C@@H](C(=O)NC)NC(=O)C					0.75				52.33	58.20	0.00	0.17	-0.20	0.12	-0.54	-0.09	-1.04	2.28e+01	9.07e-02	Very soluble	-0.95	2.82e+01	1.12e-01	Very soluble	-2.18	1.66e+00	6.62e-03	Soluble	High	No	No	No	No	No	No	No	-7.71	0	0	0	0	0	0.55	0	1	0	2024-08-03
DMG	CNC(=O)[C@H](C(CC(=O)[O-])(C)C)NC(=O)C					0.70				55.76	98.33	2020-01-01	-0.39	-1.60	-0.19	-0.05	-0.20	-0.55	6.41e+01	2.79e-01	Very soluble	-1.21	1.41e+01	6.15e-02	Very soluble	-1.31	1.12e+01	4.86e-02	Soluble	High	No	No	No	No	No	No	No	-7.98	0	1	0	0	0	0.56	0	0	1	2026-02-01
NVA	CCC[C@@H](C(=O)NC)NC(=O)C					0.75				46.57	58.20	1972-01-01	-0.30	0.04	0.12	0.36	0.39	-0.32	8.19e+01	4.76e-01	Very soluble	-0.46	5.94e+01	3.45e-01	Very soluble	-1.90	2.19e+00	1.27e-02	Soluble	High	No	No	No	No	No	No	No	-7.56	0	0	0	0	1	0.55	0	0	1	1981-01-01
NLE	CCCC[C@@H](C(=O)NC)NC(=O)C					0.78				51.38	58.20	1991-01-01	0.24	0.43	0.44	0.78	0.76	-0.68	3.86e+01	2.07e-01	Very soluble	-1.02	1.77e+01	9.50e-02	Very soluble	-2.31	9.19e-01	4.93e-03	Soluble	High	No	No	No	No	No	No	No	-7.27	0	0	0	0	1	0.55	0	0	1	2024-01-02
HGL	CNC(=O)[C@@H](NC(=O)C)CCCC(=O)N					0.67				54.29	101.29	0.99	-1.99	-1.11	-0.89	-0.37	-0.67	0.61	8.71e+02	4.05e+00	Highly soluble	0.39	5.24e+02	2.44e+00	Highly soluble	-1.52	6.56e+00	3.05e-02	Soluble	High	No	No	No	No	No	No	No	-9.03	0	1	0	0	0	0.55	0	0	2	2024-08-02
OMS	COC[C@@H](C(=O)NC)NC(=O)C					0.71				42.85	67.43	1953-01-01	-1.23	-1.12	-1.04	-0.41	-0.45	0.25	3.10e+02	1.78e+00	Highly soluble	0.31	3.55e+02	2.04e+00	Highly soluble	-1.23	1.02e+01	5.85e-02	Soluble	High	No	No	No	No	No	No	No	-8.24	0	1	0	0	1	0.55	0	0	1	2013-02-01
CGL	CNC(=O)[C@H](CC(C(=O)[O-])C(=O)[O-])NC(=O)C					0.56				51.04	138.46	0.15	-1.90	-4.26	-1.35	-1.21	-1.72	0.37	5.74e+02	2.35e+00	Highly soluble	-0.49	7.95e+01	3.26e-01	Very soluble	0.09	3.00e+02	1.23e+00	Soluble	Low	No	No	No	No	No	No	No	-9.14	0	1	0	1	0	0.56	0	1	2	2023-02-01
MTH	COC([C@@H](C(=O)NC)NC(=O)C)C					0.75				47.66	67.43	1972-01-01	-0.79	-0.73	-0.71	-0.18	-0.14	-0.11	1.45e+02	7.70e-01	Very soluble	-0.15	1.34e+02	7.12e-01	Very soluble	-1.27	1.01e+01	5.38e-02	Soluble	High	No	No	No	No	No	No	No	-8.01	0	1	0	0	1	0.55	0	0	1	1943-02-01
ABU	CC[C@@H](C(=O)NC)NC(=O)C					0.71				41.77	58.20	1941-01-01	-0.65	-0.35	-0.21	-0.04	0.03	-0.08	1.31e+02	8.29e-01	Very soluble	-0.10	1.26e+02	7.96e-01	Very soluble	-1.48	5.20e+00	3.29e-02	Soluble	High	No	No	No	No	No	No	No	-7.73	0	1	0	0	1	0.55	0	0	1	1965-01-01

### Sheet: stardrop
stardrop
ID	logS	logS @ pH7,4	logD
gly	6.157	6.157	-1.56
pro	5.742	5.742	-0.7944
ala	5.845	5.845	-1.044
ser	6.068	6.068	-1.704
thr	5.75	5.75	-1.428
val	5.285	5.285	-0.3501
leu	5.058	5.058	0.1399
ile	4.993	4.993	0.1399
cys	5.386	5.386	-0.7195
met	5.442	5.442	-0.3998
asp	5.62	4.053	-2.554
glu	5.655	4.084	-2.546
asn	5.543	5.543	-1.864
gln	5.605	5.605	-1.803
arg	5.607	3.729	-1.597
lys	5.48	3.625	-1.561
his	4.965	4.965	-0.8862
phe	4.447	4.447	0.4002
tyr	4.504	4.504	-0.1473
trp	3.735	3.735	0.5799
DMP	5.229	5.229	0.07786
PYR	5.234	5.234	-0.7192
CCY	5.52	3.782	-2.259
NVA	5.375	5.375	-0.2156
PHO	5.768	4.21	-2.317
ETH	5.135	5.135	0.1535
OMS	6.043	6.043	-1.32
OMH	5.82	5.82	-0.9736
ABU	5.626	5.626	-0.6099
SEM	5.28	5.28	-0.3419
DMG	4.886	3.901	-1.86
NVA	5.375	5.375	-0.2156
NLE	5.113	5.113	0.1817
HGL	5.407	5.407	-1.448
OMS	6.043	6.043	-1.32
CGL	5.116	4.694	-3.506
MTH	5.77	5.77	-1.073
ABU	5.626	5.626	-0.6099

### Sheet: qikprod
qikrpod
	molecule	mol_MW	dipole	SASA	FOSA	FISA	PISA	WPSA	volume	donorHB	accptHB	dip^2/V	ACxDN^.5/SA	glob	QPpolrz	QPlogPC16	QPlogPoct	QPlogPw	QPlogPo/w	QPlogS	CIQPlogS	QPlogHERG	QPPCaco	QPlogBB	QPPMDCK	QPlogKp	IP(eV)	EA(eV)	#metab	QPlogKhsa	PSA
	gly	116.119	3.388	330.615	161.339	169.275	0	0	480.542	1.25	4.25	0.023881	0.014372	0.897423	11.793	3.879	7.725	12.889	-1.574	1.659	0.967	-0.443	60.713	-0.958	108.574	-4.447	9.631	-0.842	1	-1.46	90.363
	pro	170.211	7.008	397.842	321.139	76.703	0	0	641.991	1	5.5	0.076493	0.013825	0.904635	18.896	5.022	10.833	11.835	-0.664	0.057	0.518	-0.326	693.219	-0.122	965.139	-2.837	9.184	-0.53	1	-1.26	63.304
	ala	144.173	3.157	383.958	277.366	106.592	0	0	588.342	1.25	4.25	0.016936	0.012375	0.884371	16.107	4.53	8.797	11.716	-1.206	0.457	0.567	-0.654	296.321	-0.466	476.684	-3.292	9.576	-0.898	1	-1.233	75.476
	ser	160.172	7.329	384.728	250.847	133.881	0	0	596.511	1.25	4.95	0.090043	0.014385	0.890753	15.15	4.87	9.924	11.179	-1.139	0.499	0.513	-0.551	207.797	-0.803	250.333	-3.603	9.443	-0.506	2	-1.395	92.068
	thr	174.199	4.806	405.56	286.61	118.95	0	0	647.159	1.25	4.95	0.035689	0.013646	0.892177	17.177	5.323	9.82	11.282	-0.737	0.247	0.283	-0.528	277.063	-0.674	356.094	-3.328	9.3	-0.656	2	-1.28	88.928
	val	172.227	2.738	420.973	324.91	96.063	0	0	683.02	1.25	4.25	0.010972	0.011287	0.890977	19.254	5.529	9.751	11.984	-0.484	0.238	0.103	-0.547	331.869	-0.424	611.153	-3.002	9.715	-0.824	1	-1.048	70.801
	leu	186.253	3.057	450.001	352.221	97.779	0	0	737.878	1.25	4.25	0.012664	0.010559	0.877556	20.807	6.009	10.268	11.624	0.205	-0.175	-0.144	-0.764	337.593	-0.524	586.898	-2.938	9.753	-0.76	1	-0.963	74.061
	ile	186.253	7.195	445.244	362.04	83.204	0	0	733.817	1.25	4.25	0.070537	0.010672	0.883673	20.645	5.908	10.947	10.777	0.284	-0.426	-0.144	-0.665	556.966	-0.388	827.854	-2.669	9.788	-0.703	1	-0.97	69.699
	cys	176.233	6.411	397.712	242.451	82.44	0	72.822	624.458	1.25	3.75	0.065816	0.010542	0.888379	16.268	5.303	9.438	9.997	0.092	-0.178	-0.121	-0.589	594.159	-0.195	2112.1	-2.655	9.368	-0.077	2	-1.159	69.197
	met	204.287	7.538	465.45	348.53	86.555	0	30.366	754.778	1.25	4.75	0.075292	0.01141	0.861333	20.842	6.211	11.43	10.662	0.303	-0.8	-0.307	-1.027	581.452	-0.441	1121.91	-2.635	8.607	-0.605	1	-1.053	72.978
	asp	188.183	9.677	415.182	201.454	213.728	0	0	654.213	2	6	0.143136	0.020438	0.87782	17.459	6.118	13.487	16.3	-1.267	1.228	0.301	1.047	5.115	-1.527	10.962	-5.074	9.606	0.189	2	-1.545	120.622
	glu	202.21	8.396	425.352	235.699	189.654	0	0	693.77	2.25	6.25	0.101616	0.022041	0.891032	18.4	6.528	13.628	15.898	-0.968	0.977	0.139	1.261	10.177	-1.33	19.349	-4.535	9.65	-0.15	2	-1.516	116.423
	asn	187.198	5.292	424.225	228.792	195.433	0	0	672.02	3	6.5	0.041668	0.026539	0.874629	18.172	6.381	13.972	18.898	-2.438	1.443	1.031	0.563	25.049	-1.381	58.562	-4.737	9.526	-0.77	3	-1.708	122.824
	gln	201.225	7.733	436.21	269.643	166.567	0	0	707.2	3.25	6.75	0.084556	0.027897	0.880031	18.938	6.648	15.167	18.403	-2.145	1.153	0.893	0.65	56.225	-1.172	115.742	-4.109	9.44	-0.442	3	-1.703	115.007
	arg	229.281	10.501	504.736	284.046	220.69	0	0	827.559	5.25	6.25	0.133238	0.028372	0.844566	22.47	8.512	19.83	18.543	-1.444	-0.395	-0.212	-1.298	31.159	-1.921	32.265	-6.977	8.074	-0.48	2	-1.332	139.678
	lys	201.268	10.36	464.431	347.497	116.934	0	0	764.354	3.25	5.25	0.140425	0.020379	0.870509	19.941	6.823	15.144	12.707	-0.933	0.56	0.933	-1.605	98.821	-0.489	92.092	-5.065	8.792	-0.755	3	-1.225	95.59
	his	210.235	9.442	448.338	232.115	117.699	98.524	0	736.31	2.25	5.75	0.121067	0.019238	0.879563	21.686	7.069	14.589	13.679	-0.473	-0.635	-0.432	-1.202	332.052	-0.692	366.763	-2.958	9.205	-0.515	2	-1.177	93.761
	phe	220.271	4.557	479.707	217.006	81.258	181.443	0	803.016	1.25	4.25	0.025855	0.009905	0.870974	25.147	7.794	12.173	11.968	0.928	-1.053	-1.129	-1.736	597.677	-0.392	866.779	-1.994	9.352	-0.269	2	-0.802	69.742
	tyr	236.27	5.512	495.926	214.401	145.408	136.117	0	827.905	2.25	5	0.036701	0.015123	0.859809	25.068	8.342	14.338	14.402	0.159	-0.798	-1.165	-1.701	137.262	-1.049	190.709	-3.24	9.08	-0.243	3	-0.932	95.462
	trp	259.307	4.713	519.962	212.427	117.046	190.49	0	887.321	2.25	4.25	0.025036	0.012261	0.858843	28.607	9.117	15.002	14.172	1.045	-1.498	-2.006	-1.976	251.626	-0.735	372.462	-2.622	8.436	0.162	2	-0.64	87.706
	DMP	198.264	6.601	436.419	360.13	76.289	0	0	731.627	1	5.5	0.059549	0.012603	0.899748	22.484	5.901	11.856	11.86	-0.13	-0.554	0.034	-0.405	710.903	-0.125	974.624	-2.829	9.383	-0.818	1	-1.053	63.054
	PYR	210.235	6.811	450.059	215.035	95.875	139.15	0	740.973	1.25	5.75	0.062607	0.014284	0.879895	22.26	7.025	12.493	13.116	-0.164	-0.174	-0.381	-1.39	441.903	-0.503	613.882	-2.412	9.642	-0.402	1	-1.194	86.741
	CCY	234.27	6.924	464.249	251.109	180.714	0	32.426	764.019	2.25	6.75	0.062751	0.021809	0.870597	20.569	7.272	14.166	15.65	-0.578	0.294	-0.232	0.93	14.225	-1.308	35.968	-4.274	9.8	0.828	2	-1.499	122.731
	NVA	172.227	2.807	437.709	355.461	82.248	0	0	695.726	1.25	4.25	0.011328	0.010856	0.867505	19.121	5.385	9.552	10.658	-0.067	-0.344	0.103	-0.927	582.27	-0.406	846.765	-2.651	9.472	-0.735	1	-1.073	71.821
	PHO	252.206	14.724	456.22	277.41	156.507	0	22.303	786.618	3.25	9.25	0.275612	0.036552	0.903303	20.832	7.709	19.864	18.607	-0.649	0.638	0.19	3.267	7.025	-1.082	16.157	-3.732	9.025	1.35	1	-1.851	117.887
	ETH	218.313	2.552	467.698	360.045	80.777	0	26.876	786.943	1.25	4.75	0.008278	0.011355	0.881378	21.487	6.605	10.715	10.913	0.537	-0.432	-0.564	-0.703	581.81	-0.425	1230.46	-2.432	9.115	-0.062	1	-1.005	71.018
	OMS	174.199	4.479	417.961	335.919	82.043	0	0	664.075	1.25	5.95	0.030211	0.015916	0.880725	17.854	5.148	10.314	12.15	-0.758	0.355	0.59	-0.713	604.473	-0.383	850.866	-2.648	9.427	-0.661	2	-1.4	81.674
	OMH	188.226	4.971	438.488	364.011	74.477	0	0	709.45	1.25	5.95	0.034832	0.015171	0.877313	19.028	5.547	10.713	11.172	-0.443	-0.135	0.362	-0.768	859.803	-0.383	1017.21	-2.412	9.301	-0.629	2	-1.343	77.06
	ABU	158.2	3.105	408.776	321.522	87.253	0	0	640.142	1.25	4.25	0.015057	0.011624	0.878748	17.538	4.911	9.131	11.042	-0.805	0.054	0.341	-0.745	496.852	-0.371	752.406	-2.84	9.467	-0.786	1	-1.158	72.798
	SEM	204.287	8.287	482.76	340.557	98.231	0	43.973	770.947	1.25	4.75	0.089068	0.011001	0.842267	21.489	6.446	11.92	11.823	0.361	-0.683	-0.307	-1.335	348.684	-0.553	1011.15	-2.85	9.092	-0.351	1	-1.024	74.447
	DMG	230.263	11.442	445.369	301.575	143.795	0	0	772.505	2.25	6.25	0.169486	0.02105	0.914209	21.551	7.179	15.504	14.599	-0.181	0.233	-0.318	1.636	35.801	-0.885	57.109	-3.69	9.159	0.027	2	-1.331	107.966
	NVA	172.227	2.805	439.973	356.142	83.831	0	0	698.483	1.25	4.25	0.011265	0.0108	0.865319	19.231	5.41	9.592	10.718	-0.061	-0.361	0.103	-0.962	556.357	-0.424	815.699	-2.68	9.465	-0.761	1	-1.067	72.567
	NLE	186.253	2.079	460.936	366.94	93.996	0	0	750.903	1.25	4.25	0.005756	0.010309	0.866789	20.687	6.044	10.052	11.064	0.305	-0.347	-0.144	-0.939	398.938	-0.572	641.709	-2.772	9.674	-0.854	1	-0.979	73.614
	HGL	215.252	7.355	484.713	292.55	192.163	0	0	795.6	3.25	6.75	0.067999	0.025105	0.856664	21.833	7.591	15.997	18.936	-1.869	0.882	0.692	0.272	28.671	-1.544	63.26	-4.485	9.449	-0.745	3	-1.609	128.082
	OMS	174.199	5.514	403.894	331.215	72.679	0	0	656.445	1.25	5.95	0.046309	0.01647	0.904405	17.549	5.2	10.434	11.788	-0.718	0.448	0.59	-0.33	791.935	-0.27	1061.31	-2.475	9.408	-0.642	2	-1.398	81.257
	CGL	246.219	11.984	449.666	190.468	259.199	0	0	763.274	1.25	6.25	0.188163	0.01554	0.898245	20.54	7.554	14.451	14.701	-0.468	0.908	-0.56	3.185	0.571	-1.94	1.08	-5.72	9.63	0.37	2	-1.615	161.164
	MTH	188.226	2.157	431.544	335.83	95.714	0	0	703.161	1.25	5.95	0.006616	0.015415	0.886156	19.418	5.698	10.623	13.248	-0.62	0.583	0.362	-0.625	352.486	-0.49	616.218	-2.899	9.694	-0.941	2	-1.308	80.934
	ABU	158.2	2.555	410.919	312.607	98.312	0	0	641.808	1.25	4.25	0.010172	0.011563	0.875679	17.605	4.982	9.135	11.344	-0.853	0.118	0.341	-0.795	369.415	-0.472	579.565	-3.043	9.69	-0.774	1	-1.156	74.546
