## Supplementary material for "Xeno amino acid alphabets form peptides with familiar secondary structure": SI_: SI_Xeno_Candidates_Smi.xlsx

### Sheet: Candidate_Smi
X1	CC1(C)CCC(C(=O)O)N1	NCC(=O)O	NC(Cn1cccn1)C(=O)O	NC(CSCC(=O)O)C(=O)O	CCCC(N)C(=O)O	CC(CP(=O)(O)O)C(N)C(=O)O	CCSCCC(N)C(=O)O	COCC(N)C(=O)O	COCCC(N)C(=O)O	CCC(N)C(=O)O
A2	NCC(=O)O	NC(Cn1cccn1)C(=O)O	C[Se]CCC(N)C(=O)O	CCCC(N)C(=O)O	NC(CSCCC(=O)O)C(=O)O	NC(Cc1ccncc1)C(=O)O	COCC(N)C(=O)O	NC(CC(C(=O)O)C(=O)O)C(=O)O	COC(C)C(N)C(=O)O	CCC(N)C(=O)O
A3	CC1(C)CCC(C(=O)O)N1	NCC(=O)O	NC(Cn1cccn1)C(=O)O	NC(CSCC(=O)O)C(=O)O	O=C(O)C1CSCCN1	CC(C)(CC(=O)O)C(N)C(=O)O	CCCC(N)C(=O)O	COCC(N)C(=O)O	CSCCCC(N)C(=O)O	CCC(N)C(=O)O
X2	NCC(=O)O	C[Se]CCC(N)C(=O)O	CC(C)(CC(=O)O)C(N)C(=O)O	CCCC(N)C(=O)O	CCCCC(N)C(=O)O	NC(=O)CCCC(N)C(=O)O	COCC(N)C(=O)O	NC(CC(C(=O)O)C(=O)O)C(=O)O	COC(C)C(N)C(=O)O	CCC(N)C(=O)O
A5	NCC(=O)O	NC(Cn1cccn1)C(=O)O	O=C(O)C1CSCCN1	CCCC(N)C(=O)O	CC(CP(=O)(O)O)C(N)C(=O)O	COCC(N)C(=O)O	CC(C)(C(=O)O)C(N)C(=O)O	NC(C(=O)O)C1CCCC1	CSCCCC(N)C(=O)O	CCC(N)C(=O)O
A6	NCC(=O)O	NC(Cn1cccn1)C(=O)O	CS(=O)(=O)CCC(N)C(=O)O	O=C(O)C1CSCCN1	N#CCCC(N)C(=O)O	CC(CP(=O)(O)O)C(N)C(=O)O	COCC(N)C(=O)O	CC(C)(C(=O)O)C(N)C(=O)O	NC(C(=O)O)C1CCCC1	CCC(N)C(=O)O
A7	NCC(=O)O	CCCC(N)C(=O)O	CCCCC(N)C(=O)O	NC(CSCCC(=O)O)C(=O)O	CC1(C)NC(C(=O)O)CS1	NC(Cc1ccncc1)C(=O)O	COCC(N)C(=O)O	NC(CC(C(=O)O)C(=O)O)C(=O)O	COCCC(N)C(=O)O	CCC(N)C(=O)O
A8	NCC(=O)O	NC(Cn1cccn1)C(=O)O	NC(CSCC(=O)O)C(=O)O	C[Se]CCC(N)C(=O)O	O=C(O)C1CSCCN1	NC(CCCCNC=O)C(=O)O	CCCC(N)C(=O)O	COCC(N)C(=O)O	NC(CC(C(=O)O)C(=O)O)C(=O)O	CCC(N)C(=O)O
A9	NCC(=O)O	NC(Cn1cccn1)C(=O)O	NC(CSCC(=O)O)C(=O)O	C[Se]CCC(N)C(=O)O	O=C(O)C1CSCCN1	CCCC(N)C(=O)O	NC(CSCCC(=O)O)C(=O)O	COCC(N)C(=O)O	NOCCCCC(N)C(=O)O	CCC(N)C(=O)O
A10	NCC(=O)O	NC(Cn1cccn1)C(=O)O	O=C(O)C1CSCCN1	CCCC(N)C(=O)O	CC1(C)CCNC1C(=O)O	NC(=O)CCCC(N)C(=O)O	NC(CSCCC(=O)O)C(=O)O	COCC(N)C(=O)O	NC(CC(C(=O)O)C(=O)O)C(=O)O	CCC(N)C(=O)O
